# Interkingdom interactions shape the fungal microbiome of mosquitoes

**DOI:** 10.1101/2023.08.11.552965

**Authors:** Shivanand Hegde, Kamil Khanipov, Emily A Hornett, Pornjarim Nilyanimit, Maria Pimenova, Miguel A. Saldaña, Charissa de Becker, Georgiy Golovko, Grant L. Hughes

## Abstract

The mosquito microbiome is an important modulator of vector competence and vectoral capacity. Unlike the extensively studied bacterial microbiome, fungal communities in the mosquito microbiome (mycobiome) remain largely unexplored. To work towards getting an improved understanding of the fungi associated with mosquitoes, we sequenced the mycobiome of three field-collected and laboratory-reared mosquito species (*Aedes albopictus, Aedes aegypti,* and *Culex quinquefasciatus*). Our analysis showed both environment and host species were contributing to the diversity of the fungal microbiome of mosquitoes. When comparing species, *Ae. albopictus* possessed a higher number of diverse fungal taxa than *Cx. quinquefasciatus,* while strikingly less than 1% of reads from *Ae. aegypti* samples were fungal. Fungal reads from *Ae. aegypti* were <1% even after inhibiting host amplification using a PNA blocker, indicating that this species lacked a significant fungal microbiome that was amplified using this sequencing approach. Using a mono-association mosquito infection model, we confirmed that mosquito-derived fungal isolates colonize and for *Aedes* mosquitoes, support growth and development at comparable rates to their bacterial counterparts. Strikingly, native bacterial taxa isolated from mosquitoes impeded the colonization of symbiotic fungi in *Ae. aegypti* suggesting interkingdom interactions shape fungal microbiome communities. Collectively, this study adds to our understanding of the fungal microbiome of different mosquito species, that these fungal microbes support growth and development, and highlights that microbial interactions underpin fungal colonization of these medically relevent species.
