## Supplementary table 1 for "Interkingdom interactions shape the fungal microbiome of mosquitoes"

### Sheet: Sheet1
Primer name	Sequence (5'-3')	Reference
ITS1	TCCGTAGGTGAACCTGCGG	41
ITS2	GCTGCGTTCTTCATCGATGC	41
ITS3	GCATCGATGAAGAACGCAGC	41
ITS4	TCCTCCGCTTATTGATATGC	41
ITS5	GAGAAGTAAAAGTCGTAACAAGG	41
FungiQuant-F	GGRAAACTCACCAGGTCCAG	44
ungiQuant-R	GSWCTATCCCCAKCACGA	44
FungiQuant-Prb	((6FAM) 5′-TGGTGCATGGCCGTT-3′ (MGBNFQ)	44
