## Supplementary table 2 for "Interkingdom interactions shape the fungal microbiome of mosquitoes"

### Sheet: Sheet1
Host speceis	Color	Size	Number of colonies screened	Fungi isolated
Aedes albopictus Galveston	Red	Big	12	Rhodotorula mucilaginosa
Aedes albopictus Galveston	Red	Medium	6	Rhodotorula mucilaginosa
Aedes albopictus Galveston	Red	Small	3	Rhodotorula mucilaginosa
Aedes albopictus Galveston	Red	Tiny	2	Rhodotorula mucilaginosa
Aedes albopictus Galveston	White	Medium	1	Candida oleophila
Aedes albopictus Galveston	White	Big	2	Candida oleophila
Aedes albopictus Galveston	White	Small	2	Candida oleophila
Aedes albopictus Galveston	Red centre and white on edge	Big	2	Candida oleophila
Culex quinquefasciatus	Brown	Medium	40	Lachancea thermotolerans
